# Whole cell response to receptor stimulation involves many deep and distributed subcellular processes

**DOI:** 10.1101/462200

**Authors:** Jens Hansen, Arjun Singh Yadaw, Mustafa M. Siddiq, Rosa Tolentino, Vera Rabinovich, Gomathi Jayaraman, Mohit Jain, Tong Liu, Hong Li, Joseph Goldfarb, Ravi Iyengar

## Abstract

Neurite outgrowth is an integrated whole cell response regulated by cannabinoid-1 receptor. To understand underlying mechanisms, we identified subcellular processes (SCPs) and their interactions required for the response. Differentially expressed genes and proteins upon receptor stimulation of neuronal cells were used informatically to build networks of SCPs and their interactions. From SCP networks we identified additional genes, which when ablated validated the SCP involvement in neurite outgrowth. The experiments and informatics analyses identified diverse SCPs such as those involved in pyrimidine metabolism, lipid biosynthesis, mRNA splicing and stability along with membrane vesicle and microtubule dynamics. We find that SCPs required for neurite outgrowth are widely distributed among constitutive cellular functions. Several of these SCPs are deep since they are distal to cell signaling pathways and proximal SCPs involved in microtubule growth and membrane vesicle dynamics. We conclude that receptor regulation of SCPs for neurite outgrowth is distributed and deep.
