## Supplementary table 2 for "Whole cell response to receptor stimulation involves many deep and distributed subcellular processes"

### Sheet: Supplementary_table_2
Ontology	Process level	Parent SCP name	Dataset	Timepoint [h]	Treatment	SCP ID	SCP name(s)	Number of experimental genes that are part of background set	Number of SCP genes that are part of background set	Number of genes in background set	Number of overlapping genes	P-value	Minus log10(p-value)	Overlapping genes (log2(fold changes))
Mbco_mouse	2	combined SCPs	Upregulated genes	2	HU210	combined SCPs	Apoptosis $ Cellular response to radiation $ Epidermal growth factor family signaling	37	171	12375	4	0.00162891	2.7881	BMF (1.172061),EGR1 (0.9671749),NDRG1 (1.393946),NRG4 (0.8088399)
Mbco_mouse	2	combined SCPs	Upregulated genes	2	HU210	combined SCPs	Cellular response to hypoxia $ Eukaryotic cilium and flagellum organization $ Signaling pathways that control cell proliferation and differentiation	37	446	12375	6	0.00190572	2.71994	BBS12 (1.17411),DUSP6 (0.6420033),EGR1 (0.9671749),LATS2 (0.8069153),LZTFL1 (0.6707347),NDRG1 (1.393946)
Mbco_mouse	2	combined SCPs	Upregulated genes	2	HU210	combined SCPs	Eukaryotic cilium and flagellum organization $ Microtubule dynamics $ Signaling pathways that control cell proliferation and differentiation	37	481	12375	6	0.00278621	2.55499	BBS12 (1.17411),DUSP6 (0.6420033),LATS2 (0.8069153),LZTFL1 (0.6707347),NDRG1 (1.393946),TPPP (1.634887)
Mbco_mouse	3	Collagen biosynthesis	Upregulated genes	2	HU210	MBC:0000249	Collagen fibril organization by fibril-associated bridges	37	6	12375	1	0.0178094	1.74935	COL9A3 (0.6703068)
Mbco_mouse	3	Microtubule dynamics	Upregulated genes	2	HU210	MBC:0000443	Microtubule crosslinking and bundling	37	7	12375	1	0.0207475	1.68304	TPPP (1.634887)
Mbco_mouse	3	Myofibril formation and organization	Upregulated genes	2	HU210	MBC:0000586	Sarcoplasmic reticulum organization	37	9	12375	1	0.026598	1.57515	PLN (1.240919)
Mbco_mouse	3	Epidermal growth factor family signaling	Upregulated genes	2	HU210	MBC:0000475	Neuregulin receptor signaling	37	12	12375	1	0.0353101	1.4521	NRG4 (0.8088399)
Mbco_mouse	3	Apoptosis	Upregulated genes	2	HU210	MBC:0000409	Intrinsic apoptosis pathway	37	16	12375	1	0.0468082	1.32968	BMF (1.172061)
Mbco_mouse	2	combined SCPs	Downregulated genes	2	HU210	combined SCPs	Eukaryotic DNA replication $ Interphase nucleus and nuclear chromatin organization $ Ribonucleoprotein biogenesis	65	257	12375	5	0.0111489	1.95277	HIST1H1A (-1.03747),HIST1H1B (-1.145422),RPL6 (-0.7591593),RPS7 (-0.5974408),TERC (-0.8908091)
Mbco_mouse	2	combined SCPs	Downregulated genes	2	HU210	combined SCPs	Chromatin remodeling $ Interphase nucleus and nuclear chromatin organization $ Signaling pathways involved in hematopoiesis	65	265	12375	5	0.012603	1.89953	HIST1H1A (-1.03747),HIST1H1B (-1.145422),HIST1H1D (-0.6677792),HIST1H1E (-0.7742474),THPO (-0.9463381)
Mbco_mouse	2	combined SCPs	Downregulated genes	2	HU210	combined SCPs	Cellular response to hypoxia $ Interphase nucleus and nuclear chromatin organization $ Signaling pathways involved in hematopoiesis	65	177	12375	4	0.0139168	1.85646	HIST1H1A (-1.03747),HIST1H1B (-1.145422),THPO (-0.9463381),VHL (-0.6408949)
Mbco_mouse	3	Chromatin remodeling	Downregulated genes	2	HU210	MBC:0000501	Nucleosome assembly	65	24	12375	2	0.00695961	2.15741	HIST1H1D (-0.6677792),HIST1H1E (-0.7742474)
Mbco_mouse	3	combined SCPs	Downregulated genes	2	HU210	combined SCPs	Fanconi anemia interstrand cross-link repair pathway $ Homologous recombination DSB repair $ Telomere replication	65	81	12375	3	0.00881762	2.05465	FANCC (-0.7656246),NABP2 (-0.6145402),TERC (-0.8908091)
Mbco_mouse	3	combined SCPs	Downregulated genes	2	HU210	combined SCPs	Centrosome organization $ Hippo signaling $ Microtubule stabilization	65	100	12375	3	0.0155768	1.80752	ANKHD1 (-0.8198822),STIL (-0.618249),VHL (-0.6408949)
Mbco_mouse	3	Signaling pathways involved in hematopoiesis	Downregulated genes	2	HU210	MBC:0000615	Thrombopoietin receptor signaling	65	4	12375	1	0.0208477	1.68094	THPO (-0.9463381)
Mbco_mouse	3	combined SCPs	Downregulated genes	2	HU210	combined SCPs	Centrosome organization $ Homologous recombination DSB repair $ Microtubule stabilization	65	121	12375	3	0.0256763	1.59047	NABP2 (-0.6145402),STIL (-0.618249),VHL (-0.6408949)
Mbco_mouse	2	Gene expression	Upregulated genes	4	HU210	MBC:0000130	Ribonucleoprotein biogenesis	87	150	12375	10	9.12604e-08	7.03972	RPL12 (0.7125794),RPL17 (1.223915),RPL18 (0.997353),RPL35 (1.272352),RPL5 (1.099533),RPLP1 (1.06597),RPS14 (1.356339),RPS20 (1.018421),RPS27 (1.211707),RPS3 (0.920464)
Mbco_mouse	2	combined SCPs	Upregulated genes	4	HU210	combined SCPs	Eukaryotic DNA replication $ Interphase nucleus and nuclear chromatin organization $ Ribonucleoprotein biogenesis	87	257	12375	12	2.21939e-07	6.65377	CBX8 (0.7058935),NME1 (1.415429),RPL12 (0.7125794),RPL17 (1.223915),RPL18 (0.997353),RPL35 (1.272352),RPL5 (1.099533),RPLP1 (1.06597),RPS14 (1.356339),RPS20 (1.018421),RPS27 (1.211707),RPS3 (0.920464)
Mbco_mouse	2	combined SCPs	Upregulated genes	4	HU210	combined SCPs	mRNA capping, editing, polyadenylation and nuclear export $ Ribonucleoprotein biogenesis $ RNA surveillance and degradation	87	260	12375	12	2.51569e-07	6.59934	NAB2 (0.9070649),RPL12 (0.7125794),RPL17 (1.223915),RPL18 (0.997353),RPL35 (1.272352),RPL5 (1.099533),RPLP1 (1.06597),RPS14 (1.356339),RPS20 (1.018421),RPS27 (1.211707),RPS3 (0.920464),SND1 (1.123654)
Mbco_mouse	3	combined SCPs	Upregulated genes	4	HU210	combined SCPs	Large ribosomal subunit organization $ Small ribosomal subunit organization	87	56	12375	8	4.64021e-09	8.33346	RPL17 (1.223915),RPL18 (0.997353),RPL35 (1.272352),RPL5 (1.099533),RPS14 (1.356339),RPS20 (1.018421),RPS27 (1.211707),RPS3 (0.920464)
Mbco_mouse	3	Ribonucleoprotein biogenesis	Upregulated genes	4	HU210	MBC:0000414	Large ribosomal subunit organization	87	28	12375	4	4.10183e-05	4.38702	RPL17 (1.223915),RPL18 (0.997353),RPL35 (1.272352),RPL5 (1.099533)
Mbco_mouse	3	Ribonucleoprotein biogenesis	Upregulated genes	4	HU210	MBC:0000599	Small ribosomal subunit organization	87	28	12375	4	4.10183e-05	4.38702	RPS14 (1.356339),RPS20 (1.018421),RPS27 (1.211707),RPS3 (0.920464)
Mbco_mouse	3	Microtubule dynamics	Upregulated genes	4	HU210	MBC:0000443	Microtubule crosslinking and bundling	87	7	12375	2	0.00100282	2.99878	MTCL1 (0.6459579),TPPP (0.6600775)
Mbco_mouse	3	Metabolism of purines and pyrimidines	Upregulated genes	4	HU210	MBC:0000561	Pyrimidine synthesis and salvage	87	9	12375	2	0.00170346	2.76867	DHODH (0.923575),TYMP (0.892924)
Mbco_mouse	2	combined SCPs	Downregulated genes	4	HU210	combined SCPs	Pre-mRNA splicing $ Ribonucleoprotein biogenesis $ RNA surveillance and degradation	282	310	12375	19	8.97096e-05	4.04716	CNOT2 (-0.7659608),CNOT6 (-1.0258),CNOT6L (-0.8911714),CNOT7 (-0.8934653),DHX36 (-0.9670532),EWSR1 (-0.6092132),HNRNPD (-1.575607),MTDH (-0.9807934),PRMT3 (-0.5878394),PRPF31 (-0.6230365),RPL22 (-1.081344),RPL23 (-0.8325717),RPL39 (-2.04049),RPS27A (-0.9600285),SFPQ (-0.7949603),SNRPG (-1.043006),SRSF1 (-1.129264),TERC (-1.07214),TIAL1 (-0.7513428)
Mbco_mouse	2	combined SCPs	Downregulated genes	4	HU210	combined SCPs	Endoplasmic reticulum membrane protein insertion and import $ Ribonucleoprotein biogenesis $ RNA surveillance and degradation	282	238	12375	16	0.000111962	3.95093	CNOT2 (-0.7659608),CNOT6 (-1.0258),CNOT6L (-0.8911714),CNOT7 (-0.8934653),DHX36 (-0.9670532),HNRNPD (-1.575607),MTDH (-0.9807934),PRMT3 (-0.5878394),RPL22 (-1.081344),RPL23 (-0.8325717),RPL39 (-2.04049),RPS27A (-0.9600285),SEC62 (-1.183852),SEC63 (-0.6460944),SRSF1 (-1.129264),TERC (-1.07214)
Mbco_mouse	2	combined SCPs	Downregulated genes	4	HU210	combined SCPs	Pre-mRNA splicing $ Protein transport across the nuclear membrane $ Ubiquitin mediated proteasomal degradation	282	222	12375	15	0.000173055	3.76181	CAND1 (-1.191045),CUL2 (-0.7118629),EWSR1 (-0.6092132),KPNA3 (-1.045383),NUP54 (-0.8052349),PRPF31 (-0.6230365),SFPQ (-0.7949603),SIAH2 (-0.8131302),SKP1A (-0.7362339),SNRPG (-1.043006),SRSF1 (-1.129264),TIAL1 (-0.7513428),UBE2D2A (-1.046696),UBE2J1 (-0.8695265),UBE2N (-1.131988)
Mbco_mouse	3	combined SCPs	Downregulated genes	4	HU210	combined SCPs	Cytoplasmic RNA deadadenylation $ Pre-mRNA 3-end-cleavage and polyadenylation	282	23	12375	6	9.66964e-06	5.01459	CNOT2 (-0.7659608),CNOT6 (-1.0258),CNOT6L (-0.8911714),CNOT7 (-0.8934653),DHX36 (-0.9670532),PABPN1 (-0.8914547)
Mbco_mouse	3	RNA surveillance and degradation	Downregulated genes	4	HU210	MBC:0000264	Cytoplasmic RNA deadadenylation	282	15	12375	5	1.47677e-05	4.83069	CNOT2 (-0.7659608),CNOT6 (-1.0258),CNOT6L (-0.8911714),CNOT7 (-0.8934653),DHX36 (-0.9670532)
Mbco_mouse	3	Cytoplasmic post-translational protein modification	Downregulated genes	4	HU210	MBC:0000262	Cytoplasmic protein folding	282	2	12375	2	0.000517488	3.2861	HSP90AA1 (-0.8954418),HSPD1 (-1.332887)
Mbco_mouse	3	combined SCPs	Downregulated genes	4	HU210	combined SCPs	G2 M transition checkpoint $ Homologous recombination DSB repair $ Mitotic H3 phosphorylation	282	70	12375	7	0.00104177	2.98223	CCNA2 (-0.82006),RAD51C (-0.8741526),REV3L (-0.6774881),RNF138 (-0.8166794),RPS6KA3 (-0.9036728),SFPQ (-0.7949603),WEE1 (-0.9584467)
Mbco_mouse	3	combined SCPs	Downregulated genes	4	HU210	combined SCPs	Glycolysis and Gluconeogenesis $ HIF-1 receptor signaling pathway $ Transmembrane glucose transport	282	39	12375	5	0.00181046	2.74221	CUL2 (-0.7118629),HIF1A (-0.72526),PFKFB3 (-0.7724392),PFKFB4 (-0.6886461),TBC1D4 (-0.6323692)
Mbco_mouse	2	combined SCPs	Upregulated genes	6	HU210	combined SCPs	Endocytic pathway $ Vesicle exocytosis $ Vesicle traffic between TGN and endosome	133	289	12375	10	0.00111274	2.95361	AP1S2 (0.6497681),EXOC5 (0.6000657),FCHO1 (0.742335),FYCO1 (0.7998007),GOLPH3 (0.7039689),RAB21 (0.6560289),RAB5A (0.762544),RAB6A (0.595301),RHOQ (0.6154167),SNAPIN (0.8322968)
Mbco_mouse	2	Organelle organization	Upregulated genes	6	HU210	MBC:0000144	Structural golgi apparatus organization	133	6	12375	2	0.00167175	2.77683	GOLPH3 (0.7039689),RAB6A (0.595301)
Mbco_mouse	2	combined SCPs	Upregulated genes	6	HU210	combined SCPs	Endocytic pathway $ Vesicle traffic between TGN and endosome	133	213	12375	8	0.00210396	2.67696	AP1S2 (0.6497681),FCHO1 (0.742335),FYCO1 (0.7998007),GOLPH3 (0.7039689),RAB21 (0.6560289),RAB5A (0.762544),RAB6A (0.595301),SNAPIN (0.8322968)
Mbco_mouse	3	combined SCPs	Upregulated genes	6	HU210	combined SCPs	Microtubule-based secretory vesicle traffic $ Vesicle tethering at plasma membrane	133	16	12375	3	0.000613496	3.21219	EXOC5 (0.6000657),RAB6A (0.595301),RHOQ (0.6154167)
Mbco_mouse	3	combined SCPs	Upregulated genes	6	HU210	combined SCPs	Microtubule-based secretory vesicle traffic $ Vesicle fusion with plasma membrane $ Vesicle tethering at plasma membrane	133	47	12375	4	0.00159041	2.79849	EXOC5 (0.6000657),RAB6A (0.595301),RHOQ (0.6154167),SNAPIN (0.8322968)
Mbco_mouse	3	Complement pathway and regulation	Upregulated genes	6	HU210	MBC:0000241	Classical complement pathway	133	8	12375	2	0.00307687	2.51189	C1S2 (1.170344),C2 (0.698231)
Mbco_mouse	3	combined SCPs	Upregulated genes	6	HU210	combined SCPs	Early endosome dynamics $ Late endosome dynamics $ Retrograde vesicle traffic from endosome to TGN	133	95	12375	5	0.00355862	2.44872	FYCO1 (0.7998007),RAB21 (0.6560289),RAB5A (0.762544),RAB6A (0.595301),SNAPIN (0.8322968)
Mbco_mouse	3	combined SCPs	Upregulated genes	6	HU210	combined SCPs	Early endosome dynamics $ Intracellular bridge abscission $ Late endosome dynamics	133	98	12375	5	0.00406598	2.39084	EXOC5 (0.6000657),FYCO1 (0.7998007),RAB21 (0.6560289),RAB5A (0.762544),SNAPIN (0.8322968)
Mbco_mouse	2	combined SCPs	Downregulated genes	6	HU210	combined SCPs	Cell-matrix adhesion organization $ DNA recombination $ Interferon signaling	49	147	12375	4	0.00267479	2.57271	DCLRE1C (-1.109979),IRF5 (-1.01054),ITGB4 (-0.6234151),STAT4 (-0.5960993)
Mbco_mouse	2	combined SCPs	Downregulated genes	6	HU210	combined SCPs	Cell-matrix adhesion organization $ Filopodium and lamellipodium organization $ Interferon signaling	49	191	12375	4	0.0067794	2.16881	IRF5 (-1.01054),ITGB4 (-0.6234151),MYO10 (-0.6020837),STAT4 (-0.5960993)
Mbco_mouse	2	combined SCPs	Downregulated genes	6	HU210	combined SCPs	Cell-matrix adhesion organization $ Extracellular matrix breakdown $ Interferon signaling	49	196	12375	4	0.00741624	2.12982	IRF5 (-1.01054),ITGB4 (-0.6234151),PRSS8 (-1.102831),STAT4 (-0.5960993)
Mbco_mouse	3	combined SCPs	Downregulated genes	6	HU210	combined SCPs	Classical complement pathway $ Lectin complement pathway	49	13	12375	2	0.00116514	2.93362	C1S1 (-1.07785),MASP2 (-1.285756)
Mbco_mouse	3	combined SCPs	Downregulated genes	6	HU210	combined SCPs	Alternative complement pathway $ Classical complement pathway $ Lectin complement pathway	49	20	12375	2	0.00278842	2.55464	C1S1 (-1.07785),MASP2 (-1.285756)
Mbco_mouse	3	combined SCPs	Downregulated genes	6	HU210	combined SCPs	Fanconi anemia interstrand cross-link repair pathway $ Homologous recombination DSB repair $ Non-homologous end joining DSB repair	49	83	12375	3	0.00429235	2.3673	DCLRE1C (-1.109979),FANCF (-0.9157623),XRCC3 (-1.348084)
Mbco_mouse	3	Complement pathway and regulation	Downregulated genes	6	HU210	MBC:0000416	Lectin complement pathway	49	5	12375	1	0.019645	1.70675	MASP2 (-1.285756)
Mbco_mouse	3	Intracellular common signaling cascades of multiple pathways	Downregulated genes	6	HU210	MBC:0000482	Nitric oxide signaling pathway	49	5	12375	1	0.019645	1.70675	PRKG2 (-0.6600376)
Mbco_mouse	2	combined SCPs	Upregulated genes	8	HU210	combined SCPs	Pre-mRNA splicing $ Protein transport across the nuclear membrane $ snRNA expression and spliceosome generation	61	151	12375	5	0.000869017	3.06097	GEMIN4 (0.6233875),NUP88 (0.6044042),SNRPB2 (0.5850196),SRSF1 (0.6195279),TBP (0.6228426)
Mbco_mouse	2	Gene expression	Upregulated genes	8	HU210	MBC:0000141	snRNA expression and spliceosome generation	61	43	12375	3	0.00122229	2.91283	GEMIN4 (0.6233875),SNRPB2 (0.5850196),TBP (0.6228426)
Mbco_mouse	2	combined SCPs	Upregulated genes	8	HU210	combined SCPs	Cellular response to radiation $ Pattern recognition signaling	61	112	12375	4	0.00223148	2.65141	DDB2 (0.8025737),EGR1 (0.7368917),IRF7 (0.7158406),MYD88 (0.6943863)
Mbco_mouse	3	snRNA expression and spliceosome generation	Upregulated genes	8	HU210	MBC:0000259	Cytoplasmic core snRNP assembly	61	18	12375	2	0.00347575	2.45895	GEMIN4 (0.6233875),SNRPB2 (0.5850196)
Mbco_mouse	3	combined SCPs	Upregulated genes	8	HU210	combined SCPs	Histone ubiquitination and deubiquitination $ Interleukin 1 receptor signaling	61	39	12375	2	0.0157542	1.8026	DDB2 (0.8025737),MYD88 (0.6943863)
Mbco_mouse	3	Signaling pathways involved in hematopoiesis	Upregulated genes	8	HU210	MBC:0000290	Erythropoietin receptor signaling	61	4	12375	1	0.0195742	1.70832	SPRY1 (0.5980817)
Mbco_mouse	3	Pattern recognition signaling	Upregulated genes	8	HU210	MBC:0000436	MDA-5 receptor signaling	61	4	12375	1	0.0195742	1.70832	IRF7 (0.7158406)
Mbco_mouse	3	Intracellular common signaling cascades of multiple pathways	Upregulated genes	8	HU210	MBC:0000482	Nitric oxide signaling pathway	61	5	12375	1	0.0244086	1.61246	PRKG2 (0.7757832)
Mbco_mouse	2	combined SCPs	Downregulated genes	8	HU210	combined SCPs	Cytoplasmic post-translational protein modification $ Microtubule dynamics $ Myofibril formation and organization	34	219	12375	3	0.0218596	1.66036	DYSF (-0.6009896),STMN4 (-0.6619191),TBCD (-0.5979822)
Mbco_mouse	2	combined SCPs	Downregulated genes	8	HU210	combined SCPs	Cellular response to hypoxia $ Cellular response to radiation	34	89	12375	2	0.0247186	1.60698	CAR9 (-0.6757245),XPA (-0.7306871)
Mbco_mouse	2	Cellular redox homeostasis	Downregulated genes	8	HU210	MBC:0000077	Free radical generation for respiratory burst	34	11	12375	1	0.0298223	1.52546	NOXO1 (-0.9577313)
Mbco_mouse	3	combined SCPs	Downregulated genes	8	HU210	combined SCPs	Nucleotide excision repair $ Transcription regulation by mediator	34	51	12375	2	0.00858744	2.06614	MED21 (-0.7624034),XPA (-0.7306871)
Mbco_mouse	3	Iron homeostasis	Downregulated genes	8	HU210	MBC:0000219	Cellular iron storage	34	4	12375	1	0.010946	1.96074	CP (-1.025417)
Mbco_mouse	3	Neuronal signaling pathways	Downregulated genes	8	HU210	MBC:0000474	Nerve growth factor receptor signaling	34	4	12375	1	0.010946	1.96074	NTRK1 (-0.7309121)
Mbco_mouse	3	Transmembrane water and ion transport not involved in membrane potential generatation	Downregulated genes	8	HU210	MBC:0000255	Copper transmembrane transport	34	5	12375	1	0.0136643	1.86441	CP (-1.025417)
Mbco_mouse	3	Free radical generation for respiratory burst	Downregulated genes	8	HU210	MBC:0000323	Free radical generation by NADPH oxidase	34	5	12375	1	0.0136643	1.86441	NOXO1 (-0.9577313)
