## Supplementary table 4 for "Whole cell response to receptor stimulation involves many deep and distributed subcellular processes"

### Sheet: Supplementary_table_4
Ontology	Process level	Parent SCP name	Dataset	Timepoint [h]	Treatment	SCP ID	SCP name(s)	Number of experimental proteins that are part of background set	Number of SCP proteins that are part of background set	Number of proteins in background set	Number of overlapping proteins	P-value	Minus log10(p-value)	Overlapping proteins (log2(fold change))
Mbco_mouse	2	combined SCPs	Upregulated proteins	5	HU210	combined SCPs	Pre-mRNA splicing $ Protein transport across the nuclear membrane $ Ubiquitin mediated proteasomal degradation	63	223	12341	10	1.67907e-07	6.77493	COPS4 (0.2223924),MBNL1 (0.4360991),NUP107 (0.3719688),NUP210 (0.2630344),NUP37 (0.5145732),PSMC4 (0.2223924),PSME3 (0.5849625),SNRPF (0.2895066),SRPK1 (0.3410369),UBA6 (0.169925)
Mbco_mouse	2	combined SCPs	Upregulated proteins	5	HU210	combined SCPs	Protein transport across the nuclear membrane $ Ubiquitin mediated proteasomal degradation	63	134	12341	7	5.07139e-06	5.29487	COPS4 (0.2223924),NUP107 (0.3719688),NUP210 (0.2630344),NUP37 (0.5145732),PSMC4 (0.2223924),PSME3 (0.5849625),UBA6 (0.169925)
Mbco_mouse	2	combined SCPs	Upregulated proteins	5	HU210	combined SCPs	Pre-mRNA splicing $ Protein transport across the nuclear membrane $ Ribonucleoprotein biogenesis	63	265	12341	9	7.27914e-06	5.13792	DHX33 (0.3625701),MBNL1 (0.4360991),NUP107 (0.3719688),NUP210 (0.2630344),NUP37 (0.5145732),RPL17 (0.3219281),RPLP0 (0.2223924),SNRPF (0.2895066),SRPK1 (0.3410369)
Mbco_mouse	3	combined SCPs	Upregulated proteins	5	HU210	combined SCPs	Microtubule nucleation and rescue $ Microtubule polymerization	63	24	12341	3	0.000237718	3.62394	AKAP9 (0.5849625),MAPRE1 (0.4360991),TUBA1A (0.6280312)
Mbco_mouse	3	Protein transport across the nuclear membrane	Upregulated proteins	5	HU210	MBC:0000497	Nuclear pore complex organization	63	24	12341	3	0.000237718	3.62394	NUP107 (0.3719688),NUP210 (0.2630344),NUP37 (0.5145732)
Mbco_mouse	3	combined SCPs	Upregulated proteins	5	HU210	combined SCPs	Proteasomal regulatory particle organization $ Regulation of proteasomal proteolysis by signalosome	63	14	12341	2	0.00224356	2.64906	COPS4 (0.2223924),PSMC4 (0.2223924)
Mbco_mouse	3	Microtubule dynamics	Upregulated proteins	5	HU210	MBC:0000446	Microtubule nucleation and rescue	63	17	12341	2	0.00332012	2.47885	AKAP9 (0.5849625),MAPRE1 (0.4360991)
Mbco_mouse	3	snRNA expression and spliceosome generation	Upregulated proteins	5	HU210	MBC:0000259	Cytoplasmic core snRNP assembly	63	19	12341	2	0.00414724	2.38224	DDX20 (0.2344653),SNRPF (0.2895066)
Mbco_mouse	2	combined SCPs	Downregulated proteins	5	HU210	combined SCPs	Interleukin receptor signaling $ mRNA translation $ Ribonucleoprotein biogenesis	52	252	12341	7	8.31805e-05	4.07998	EIF2B4 (-0.2223924),EIF3H (-0.3959287),GSPT1 (-0.2895066),KHDRBS1 (-0.2223924),RPL23A (-0.2223924),RPS7 (-0.830075),TOLLIP (-0.2016339)
Mbco_mouse	2	combined SCPs	Downregulated proteins	5	HU210	combined SCPs	Interleukin receptor signaling $ mRNA translation	52	109	12341	5	9.15541e-05	4.03832	EIF2B4 (-0.2223924),EIF3H (-0.3959287),GSPT1 (-0.2895066),KHDRBS1 (-0.2223924),TOLLIP (-0.2016339)
Mbco_mouse	2	combined SCPs	Downregulated proteins	5	HU210	combined SCPs	mRNA translation $ Ribonucleoprotein biogenesis $ snRNA expression and spliceosome generation	52	273	12341	7	0.000137059	3.86309	EIF2B4 (-0.2223924),EIF3H (-0.3959287),GSPT1 (-0.2895066),KHDRBS1 (-0.2223924),RPL23A (-0.2223924),RPS7 (-0.830075),SUGP1 (-0.337035)
Mbco_mouse	3	combined SCPs	Downregulated proteins	5	HU210	combined SCPs	Cytoplasmic core snRNP assembly $ Small ribosomal subunit organization $ Translation initiation	52	96	12341	4	0.00069946	3.15524	EIF2B4 (-0.2223924),EIF3H (-0.3959287),RPS7 (-0.830075),SUGP1 (-0.337035)
Mbco_mouse	3	combined SCPs	Downregulated proteins	5	HU210	combined SCPs	Large ribosomal subunit organization $ Small ribosomal subunit organization $ Translation initiation	52	104	12341	4	0.000944472	3.02481	EIF2B4 (-0.2223924),EIF3H (-0.3959287),RPL23A (-0.2223924),RPS7 (-0.830075)
Mbco_mouse	3	combined SCPs	Downregulated proteins	5	HU210	combined SCPs	Centrosome organization $ Centrosome separation $ Metaphase to anaphase checkpoint	52	107	12341	4	0.00105021	2.97872	CDK1 (-0.2895066),CETN2 (-1.047306),PCNT (-0.3785116),TAOK1 (-0.552541)
Mbco_mouse	3	combined SCPs	Downregulated proteins	5	HU210	combined SCPs	Cytoplasmic core snRNP assembly $ Translation initiation	52	67	12341	3	0.00279529	2.55357	EIF2B4 (-0.2223924),EIF3H (-0.3959287),SUGP1 (-0.337035)
Mbco_mouse	3	combined SCPs	Downregulated proteins	5	HU210	combined SCPs	Centrosome organization $ Centrosome separation	52	74	12341	3	0.00370509	2.4312	CDK1 (-0.2895066),CETN2 (-1.047306),PCNT (-0.3785116)
Mbco_mouse	2	combined SCPs	Upregulated proteins	10	HU210	combined SCPs	Apoptosis $ Basement membrane dynamics $ Drug and toxin export	25	138	12341	3	0.00262785	2.5804	ABCB1A (0.3719688),CYCS (0.1926451),LAMC1 (0.2115041)
Mbco_mouse	2	combined SCPs	Upregulated proteins	10	HU210	combined SCPs	Apoptosis $ Autophagy $ Drug and toxin export	25	172	12341	3	0.00488382	2.31124	ABCB1A (0.3719688),CYCS (0.1926451),MTMR3 (0.4739312)
Mbco_mouse	2	combined SCPs	Upregulated proteins	10	HU210	combined SCPs	Apoptosis $ Autophagy $ Basement membrane dynamics	25	184	12341	3	0.00589097	2.22981	CYCS (0.1926451),LAMC1 (0.2115041),MTMR3 (0.4739312)
Mbco_mouse	3	TGF-beta superfamily signaling	Upregulated proteins	10	HU210	MBC:0000631	Transforming growth factor alpha receptor signaling	25	2	12341	1	0.0040476	2.3928	TBRG4 (0.4329594)
Mbco_mouse	3	Apoptosis	Upregulated proteins	10	HU210	MBC:0000185	Apoptosome assembly	25	5	12341	1	0.0100895	1.99613	CYCS (0.1926451)
Mbco_mouse	3	Chromosome segregation by mitotic spindle	Upregulated proteins	10	HU210	MBC:0000459	Mitotic chromosome condensation	25	7	12341	1	0.0140979	1.85085	AKAP8 (0.2895066)
Mbco_mouse	3	RNA surveillance and degradation	Upregulated proteins	10	HU210	MBC:0000465	mRNA degradation, storing and translational repression by cytoplasmic processing bodies	25	7	12341	1	0.0140979	1.85085	DCP1A (0.6951454)
Mbco_mouse	3	Basement membrane dynamics	Upregulated proteins	10	HU210	MBC:0000190	Basement membrane assembly and organization	25	10	12341	1	0.0200813	1.69721	LAMC1 (0.2115041)
Mbco_mouse	2	combined SCPs	Downregulated proteins	10	HU210	combined SCPs	Chromosome segregation by mitotic spindle $ Cytokinesis	17	198	12341	3	0.00234316	2.6302	CKAP5 (-0.2895066),ECT2 (-0.2895066),NSL1 (-0.4694853)
Mbco_mouse	2	combined SCPs	Downregulated proteins	10	HU210	combined SCPs	Carbohydrate metabolism and transport $ Cytokinesis $ Microtubule dynamics	17	239	12341	3	0.00398987	2.39904	CKAP5 (-0.2895066),ECT2 (-0.2895066),GALK1 (-0.2895066)
Mbco_mouse	2	combined SCPs	Downregulated proteins	10	HU210	combined SCPs	Chromosome segregation by mitotic spindle $ Cytokinesis $ Microtubule dynamics	17	275	12341	3	0.00590408	2.22885	CKAP5 (-0.2895066),ECT2 (-0.2895066),NSL1 (-0.4694853)
Mbco_mouse	3	combined SCPs	Downregulated proteins	10	HU210	combined SCPs	Eukaryotic kinetochore dynamics $ Mitotic spindle assembly $ Nuclear pore complex organization	17	77	12341	3	0.000149128	3.82644	CKAP5 (-0.2895066),NSL1 (-0.4694853),NUP43 (-0.1844246)
Mbco_mouse	3	combined SCPs	Downregulated proteins	10	HU210	combined SCPs	Eukaryotic kinetochore dynamics $ Mitotic spindle assembly	17	54	12341	2	0.00245049	2.61075	CKAP5 (-0.2895066),NSL1 (-0.4694853)
Mbco_mouse	3	combined SCPs	Downregulated proteins	10	HU210	combined SCPs	Eukaryotic kinetochore dynamics $ Microtubule plus-end tracking $ Mitotic spindle assembly	17	62	12341	2	0.00321732	2.49251	CKAP5 (-0.2895066),NSL1 (-0.4694853)
Mbco_mouse	3	combined SCPs	Downregulated proteins	10	HU210	combined SCPs	Eukaryotic kinetochore dynamics $ Nuclear pore complex organization	17	64	12341	2	0.00342445	2.46541	NSL1 (-0.4694853),NUP43 (-0.1844246)
Mbco_mouse	3	Carbohydrate metabolism and transport	Downregulated proteins	10	HU210	MBC:0000328	Galactose metabolism	17	4	12341	1	0.00549938	2.25969	GALK1 (-0.2895066)
Mbco_mouse	2	Posttranslational protein modification	Upregulated proteins	18	HU210	MBC:0000121	Post-translational protein modification and quality control during biosynthetic-secretory pathway	22	135	12341	4	8.59737e-05	4.06563	CRELD2 (0.2895066),DNAJB11 (0.353637),PDIA3 (0.2223924),PIGT (0.2895066)
Mbco_mouse	2	Gene expression	Upregulated proteins	18	HU210	MBC:0000109	mRNA capping, editing, polyadenylation and nuclear export	22	44	12341	2	0.00274269	2.56182	SYMPK (0.2115041),THOC6 (0.353637)
Mbco_mouse	2	combined SCPs	Upregulated proteins	18	HU210	combined SCPs	mRNA capping, editing, polyadenylation and nuclear export $ RNA surveillance and degradation	22	115	12341	2	0.0176083	1.75428	SYMPK (0.2115041),THOC6 (0.353637)
Mbco_mouse	3	combined SCPs	Upregulated proteins	18	HU210	combined SCPs	Endoplasmic reticulum quality control system $ Nuclear pore complex organization	22	67	12341	3	0.000218776	3.66	CRELD2 (0.2895066),DNAJB11 (0.353637),NUP37 (0.2954559)
Mbco_mouse	3	Post-translational protein modification and quality control during biosynthetic-secretory pathway	Upregulated proteins	18	HU210	MBC:0000281	Endoplasmic reticulum quality control system	22	43	12341	2	0.00262085	2.58156	CRELD2 (0.2895066),DNAJB11 (0.353637)
Mbco_mouse	3	Signaling pathways regulating calcium homeostasis	Upregulated proteins	18	HU210	MBC:0000664	Vitamin D receptor signaling	22	3	12341	1	0.00533893	2.27255	PDIA3 (0.2223924)
Mbco_mouse	3	Apoptosis	Upregulated proteins	18	HU210	MBC:0000185	Apoptosome assembly	22	5	12341	1	0.00888309	2.05144	CYCS (0.2479275)
Mbco_mouse	3	mRNA capping, editing, polyadenylation and nuclear export	Upregulated proteins	18	HU210	MBC:0000526	Pre-mRNA 3-end-cleavage and polyadenylation	22	8	12341	1	0.0141767	1.84842	SYMPK (0.2115041)
Mbco_mouse	2	Posttranslational protein modification	Downregulated proteins	18	HU210	MBC:0000121	Post-translational protein modification and quality control during biosynthetic-secretory pathway	12	135	12341	2	0.00729653	2.13688	COG1 (-0.337035),LMF1 (-0.2479275)
Mbco_mouse	2	combined SCPs	Downregulated proteins	18	HU210	combined SCPs	Cytoplasmic intermediate filament and septin dynamics $ Microtubule dynamics	12	144	12341	2	0.00826545	2.08273	DES (-0.2115041),TUBA1A (-0.337035)
Mbco_mouse	2	combined SCPs	Downregulated proteins	18	HU210	combined SCPs	Myofibril formation and organization $ Transcription	12	224	12341	2	0.0192032	1.71663	CTDP1 (-0.2115041),DES (-0.2115041)
Mbco_mouse	3	Cytoplasmic intermediate filament and septin dynamics	Downregulated proteins	18	HU210	MBC:0000661	Vimentin-like intermediate filament dynamics	12	5	12341	1	0.00485318	2.31397	DES (-0.2115041)
Mbco_mouse	3	Microtubule dynamics	Downregulated proteins	18	HU210	MBC:0000448	Microtubule polymerization	12	7	12341	1	0.0067884	2.16823	TUBA1A (-0.337035)
Mbco_mouse	3	Degradation by lysosomal enzymes	Downregulated proteins	18	HU210	MBC:0000429	Lysosomal glycoprotein degradation	12	8	12341	1	0.00775472	2.11043	TPP1 (-0.3719688)
Mbco_mouse	3	Post-translational protein modification and quality control during biosynthetic-secretory pathway	Downregulated proteins	18	HU210	MBC:0000551	Protein O-linked glycosylation in Golgi Apparatus	12	8	12341	1	0.00775472	2.11043	COG1 (-0.337035)
Mbco_mouse	3	Myofibril formation and organization	Downregulated proteins	18	HU210	MBC:0000251	Connection of muscle sarcomere to plasma membrane	12	10	12341	1	0.00968476	2.01391	DES (-0.2115041)
