## Supplementary table 5 for "Whole cell response to receptor stimulation involves many deep and distributed subcellular processes"

### Sheet: Supplementary_table_5
Ontology	Process level	Parent SCP name	Dataset	Timepoint [h]	Treatment	SCP ID	SCP name	Number of experimental proteins that are part of background set	Number of SCP proteins that are part of background set	Number of proteins in background set	Number of overlapping proteins	P-value	Minus log10(p-value)	Overlapping proteins (log2(fold change))
Mbco_mouse	1	Molecular Biology of the Cell	Upregulated proteins	5	HU210	MBC:0000017	Gene expression	63	589	12341	9	0.00285225	2.54481	DDX20 (0.2344653),DHX33 (0.3625701),HNRNPD (0.353637),ILF2 (0.169925),MBNL1 (0.4360991),RPL17 (0.3219281),RPLP0 (0.2223924),SNRPF (0.2895066),SRPK1 (0.3410369)
Mbco_mouse	1	Molecular Biology of the Cell	Upregulated proteins	5	HU210	MBC:0000029	Transmembrane protein import and translocation	63	76	12341	3	0.0068392	2.16499	NUP107 (0.3719688),NUP210 (0.2630344),NUP37 (0.5145732)
Mbco_mouse	1	Molecular Biology of the Cell	Upregulated proteins	5	HU210	MBC:0000018	Intracellular degradation pathways	63	225	12341	4	0.027752	1.55671	COPS4 (0.2223924),PSMC4 (0.2223924),PSME3 (0.5849625),UBA6 (0.169925)
Mbco_mouse	1	Molecular Biology of the Cell	Upregulated proteins	5	HU210	MBC:0000003	Cell cycle and cell division	63	340	12341	5	0.0294702	1.53062	AKAP9 (0.5849625),EXOC7 (0.3719688),NCAPD3 (0.3923174),RAB35 (0.2223924),TUBA1A (0.6280312)
Mbco_mouse	1	Molecular Biology of the Cell	Upregulated proteins	5	HU210	MBC:0000013	Cytoskeleton dynamics	63	364	12341	5	0.0378762	1.42163	AKAP9 (0.5849625),MAPRE1 (0.4360991),RAB35 (0.2223924),TUBA1A (0.6280312),WASF2 (0.5305147)
Mbco_mouse	2	Transmembrane protein import and translocation	Upregulated proteins	5	HU210	MBC:0000126	Protein transport across the nuclear membrane	63	34	12341	3	0.000677718	3.16895	NUP107 (0.3719688),NUP210 (0.2630344),NUP37 (0.5145732)
Mbco_mouse	2	Gene expression	Upregulated proteins	5	HU210	MBC:0000141	snRNA expression and spliceosome generation	63	44	12341	3	0.00144648	2.83969	DDX20 (0.2344653),SNRPF (0.2895066),SRPK1 (0.3410369)
Mbco_mouse	2	Intracellular degradation pathways	Upregulated proteins	5	HU210	MBC:0000152	Ubiquitin mediated proteasomal degradation	63	100	12341	4	0.00167639	2.77562	COPS4 (0.2223924),PSMC4 (0.2223924),PSME3 (0.5849625),UBA6 (0.169925)
Mbco_mouse	2	Gene expression	Upregulated proteins	5	HU210	MBC:0000123	Pre-mRNA splicing	63	89	12341	3	0.0105432	1.97703	MBNL1 (0.4360991),SNRPF (0.2895066),SRPK1 (0.3410369)
Mbco_mouse	2	Cytoskeleton dynamics	Upregulated proteins	5	HU210	MBC:0000100	Microtubule dynamics	63	96	12341	3	0.0129355	1.88822	AKAP9 (0.5849625),MAPRE1 (0.4360991),TUBA1A (0.6280312)
Mbco_mouse	2	Cell cycle and cell division	Upregulated proteins	5	HU210	MBC:0000057	Cytokinesis	63	61	12341	2	0.0387091	1.41219	EXOC7 (0.3719688),RAB35 (0.2223924)
Mbco_mouse	2	Gene expression	Upregulated proteins	5	HU210	MBC:0000130	Ribonucleoprotein biogenesis	63	147	12341	3	0.0391416	1.40736	DHX33 (0.3625701),RPL17 (0.3219281),RPLP0 (0.2223924)
Mbco_mouse	3	Protein transport across the nuclear membrane	Upregulated proteins	5	HU210	MBC:0000497	Nuclear pore complex organization	63	24	12341	3	0.000237718	3.62394	NUP107 (0.3719688),NUP210 (0.2630344),NUP37 (0.5145732)
Mbco_mouse	3	Microtubule dynamics	Upregulated proteins	5	HU210	MBC:0000446	Microtubule nucleation and rescue	63	17	12341	2	0.00332012	2.47885	AKAP9 (0.5849625),MAPRE1 (0.4360991)
Mbco_mouse	3	snRNA expression and spliceosome generation	Upregulated proteins	5	HU210	MBC:0000259	Cytoplasmic core snRNP assembly	63	19	12341	2	0.00414724	2.38224	DDX20 (0.2344653),SNRPF (0.2895066)
Mbco_mouse	3	Ribonucleoprotein biogenesis	Upregulated proteins	5	HU210	MBC:0000414	Large ribosomal subunit organization	63	27	12341	2	0.00829248	2.08132	RPL17 (0.3219281),RPLP0 (0.2223924)
Mbco_mouse	3	Histone modification	Upregulated proteins	5	HU210	MBC:0000365	Histone phosphorylation and dephosphorylation	63	3	12341	1	0.015238	1.81707	PPP6C (0.552541)
Mbco_mouse	3	Pre-mRNA splicing	Upregulated proteins	5	HU210	MBC:0000528	Pre-spliceosome assembly	63	4	12341	1	0.0202664	1.69322	SRPK1 (0.3410369)
Mbco_mouse	3	Neuronal signaling pathways	Upregulated proteins	5	HU210	MBC:0000474	Nerve growth factor receptor signaling	63	4	12341	1	0.0202664	1.69322	NGFR (0.8073549)
Mbco_mouse	3	miRNA and endogenous siRNA biogenesis	Upregulated proteins	5	HU210	MBC:0000492	Nuclear Drosha-mediated microRNA processing	63	5	12341	1	0.0252695	1.5974	ILF2 (0.169925)
Mbco_mouse	3	Neuronal signaling pathways	Upregulated proteins	5	HU210	MBC:0000207	Cannabinoid receptor signaling	63	6	12341	1	0.0302474	1.51931	CNRIP1 (0.2895066)
Mbco_mouse	3	Ubiquitin mediated proteasomal degradation	Upregulated proteins	5	HU210	MBC:0000540	Proteasomal regulatory particle organization	63	6	12341	1	0.0302474	1.51931	PSMC4 (0.2223924)
Mbco_mouse	3	Pre-mRNA splicing	Upregulated proteins	5	HU210	MBC:0000649	U1 snRNP assembly	63	6	12341	1	0.0302474	1.51931	SNRPF (0.2895066)
Mbco_mouse	3	Microtubule dynamics	Upregulated proteins	5	HU210	MBC:0000443	Microtubule crosslinking and bundling	63	7	12341	1	0.0352003	1.45345	AKAP9 (0.5849625)
Mbco_mouse	3	Microtubule dynamics	Upregulated proteins	5	HU210	MBC:0000448	Microtubule polymerization	63	7	12341	1	0.0352003	1.45345	TUBA1A (0.6280312)
Mbco_mouse	3	Chromosome segregation by mitotic spindle	Upregulated proteins	5	HU210	MBC:0000459	Mitotic chromosome condensation	63	7	12341	1	0.0352003	1.45345	NCAPD3 (0.3923174)
Mbco_mouse	3	Ubiquitin mediated proteasomal degradation	Upregulated proteins	5	HU210	MBC:0000373	Immunoproteasome organization	63	8	12341	1	0.0401284	1.39655	PSME3 (0.5849625)
Mbco_mouse	3	Pre-mRNA splicing	Upregulated proteins	5	HU210	MBC:0000525	Pre-catalytic spliceosome assembly	63	8	12341	1	0.0401284	1.39655	SNRPF (0.2895066)
Mbco_mouse	3	Ubiquitin mediated proteasomal degradation	Upregulated proteins	5	HU210	MBC:0000568	Regulation of proteasomal proteolysis by signalosome	63	8	12341	1	0.0401284	1.39655	COPS4 (0.2223924)
Mbco_mouse	1	Molecular Biology of the Cell	Downregulated proteins	5	HU210	MBC:0000017	Gene expression	52	589	12341	10	0.000146185	3.8351	EIF2B4 (-0.2223924),EIF3H (-0.3959287),GSPT1 (-0.2895066),KHDRBS1 (-0.2223924),MORF4L1 (-0.3719688),RPL23A (-0.2223924),RPS7 (-0.830075),SUGP1 (-0.337035),SYMPK (-0.9219975),THOC6 (-0.353637)
Mbco_mouse	1	Molecular Biology of the Cell	Downregulated proteins	5	HU210	MBC:0000029	Transmembrane protein import and translocation	52	76	12341	2	0.0407118	1.39028	NUP188 (-0.2895066),NUP214 (-0.2115041)
Mbco_mouse	2	Gene expression	Downregulated proteins	5	HU210	MBC:0000110	mRNA translation	52	89	12341	4	0.000525373	3.27953	EIF2B4 (-0.2223924),EIF3H (-0.3959287),GSPT1 (-0.2895066),KHDRBS1 (-0.2223924)
Mbco_mouse	2	Transmembrane protein import and translocation	Downregulated proteins	5	HU210	MBC:0000126	Protein transport across the nuclear membrane	52	34	12341	2	0.00896273	2.04756	NUP188 (-0.2895066),NUP214 (-0.2115041)
Mbco_mouse	2	Cell cycle and cell division	Downregulated proteins	5	HU210	MBC:0000049	Centrosome cycle	52	103	12341	3	0.00928018	2.03244	CDK1 (-0.2895066),CETN2 (-1.047306),PCNT (-0.3785116)
Mbco_mouse	2	Gene expression	Downregulated proteins	5	HU210	MBC:0000109	mRNA capping, editing, polyadenylation and nuclear export	52	44	12341	2	0.0147144	1.83226	SYMPK (-0.9219975),THOC6 (-0.353637)
Mbco_mouse	2	Chromatin and histone dynamics	Downregulated proteins	5	HU210	MBC:0000050	Chromatin remodeling	52	146	12341	3	0.0235049	1.62884	BANF1 (-0.2895066),MBD3 (-0.2895066),MORF4L1 (-0.3719688)
Mbco_mouse	2	Cellular communication	Downregulated proteins	5	HU210	MBC:0000117	Pattern recognition signaling	52	76	12341	2	0.0407118	1.39028	MAVS (-0.2895066),TOLLIP (-0.2016339)
Mbco_mouse	2	Cytoskeleton dynamics	Downregulated proteins	5	HU210	MBC:0000101	Microtubule organization center dynamics	52	78	12341	2	0.0426709	1.36987	CETN2 (-1.047306),PCNT (-0.3785116)
Mbco_mouse	2	Cell cycle and cell division	Downregulated proteins	5	HU210	MBC:0000108	Mitotic cell cycle checkpoints	52	83	12341	2	0.0477195	1.3213	CDK1 (-0.2895066),TAOK1 (-0.552541)
Mbco_mouse	3	Protein transport across the nuclear membrane	Downregulated proteins	5	HU210	MBC:0000497	Nuclear pore complex organization	52	24	12341	2	0.00452947	2.34395	NUP188 (-0.2895066),NUP214 (-0.2115041)
Mbco_mouse	3	Chromosome segregation by mitotic spindle	Downregulated proteins	5	HU210	MBC:0000462	Mitotic spindle disassembly	52	2	12341	1	0.00840978	2.07522	CDK1 (-0.2895066)
Mbco_mouse	3	Histone modification	Downregulated proteins	5	HU210	MBC:0000363	Histone acetylation and deactylation	52	47	12341	2	0.01668	1.77781	MBD3 (-0.2895066),MORF4L1 (-0.3719688)
Mbco_mouse	3	Carbohydrate metabolism and transport	Downregulated proteins	5	HU210	MBC:0000328	Galactose metabolism	52	4	12341	1	0.0167502	1.77598	GALK1 (-0.3923174)
Mbco_mouse	3	Phase II biotransformation	Downregulated proteins	5	HU210	MBC:0000341	Gluthatione conjugation	52	4	12341	1	0.0167502	1.77598	GSTP1 (-0.353637)
Mbco_mouse	3	Pattern recognition signaling	Downregulated proteins	5	HU210	MBC:0000580	RIG-I-like receptor signaling	52	4	12341	1	0.0167502	1.77598	MAVS (-0.2895066)
Mbco_mouse	3	mRNA translation	Downregulated proteins	5	HU210	MBC:0000634	Translation initiation	52	48	12341	2	0.0173588	1.76048	EIF2B4 (-0.2223924),EIF3H (-0.3959287)
Mbco_mouse	3	Gastrointestinal hormone signaling	Downregulated proteins	5	HU210	MBC:0000417	Leptin receptor signaling	52	5	12341	1	0.0208945	1.67997	KHDRBS1 (-0.2223924)
Mbco_mouse	3	mRNA translation	Downregulated proteins	5	HU210	MBC:0000635	Translation termination	52	5	12341	1	0.0208945	1.67997	GSPT1 (-0.2895066)
Mbco_mouse	3	Endoplasmic reticulum and nuclear envelope organization	Downregulated proteins	5	HU210	MBC:0000282	Endoplasmic reticulum tubulus maintenance	52	7	12341	1	0.0291319	1.53563	REEP5 (-1.169925)
Mbco_mouse	3	Microtubule organization center dynamics	Downregulated proteins	5	HU210	MBC:0000224	Centrosome organization	52	64	12341	2	0.0297297	1.52681	CETN2 (-1.047306),PCNT (-0.3785116)
Mbco_mouse	3	mRNA capping, editing, polyadenylation and nuclear export	Downregulated proteins	5	HU210	MBC:0000526	Pre-mRNA 3-end-cleavage and polyadenylation	52	8	12341	1	0.0332251	1.47853	SYMPK (-0.9219975)
Mbco_mouse	3	Ubiquitin mediated proteasomal degradation	Downregulated proteins	5	HU210	MBC:0000568	Regulation of proteasomal proteolysis by signalosome	52	8	12341	1	0.0332251	1.47853	COPS5 (-0.4329594)
Mbco_mouse	3	Interleukin receptor signaling	Downregulated proteins	5	HU210	MBC:0000388	Interleukin 1 receptor signaling	52	10	12341	1	0.0413607	1.38341	TOLLIP (-0.2016339)
Mbco_mouse	3	Centrosome cycle	Downregulated proteins	5	HU210	MBC:0000225	Centrosome separation	52	11	12341	1	0.0454033	1.34291	CDK1 (-0.2895066)
Mbco_mouse	1	Molecular Biology of the Cell	Upregulated proteins	10	HU210	MBC:0000017	Gene expression	25	589	12341	4	0.0292564	1.53378	AQR (0.3923174),DCP1A (0.6951454),GLE1 (0.2895066),POLR1A (0.4694853)
Mbco_mouse	2	Cellular detoxification	Upregulated proteins	10	HU210	MBC:0000065	Drug and toxin export	25	20	12341	1	0.0397751	1.40039	ABCB1A (0.3719688)
Mbco_mouse	3	TGF-beta superfamily signaling	Upregulated proteins	10	HU210	MBC:0000631	Transforming growth factor alpha receptor signaling	25	2	12341	1	0.0040476	2.3928	TBRG4 (0.4329594)
Mbco_mouse	3	Apoptosis	Upregulated proteins	10	HU210	MBC:0000185	Apoptosome assembly	25	5	12341	1	0.0100895	1.99613	CYCS (0.1926451)
Mbco_mouse	3	Chromosome segregation by mitotic spindle	Upregulated proteins	10	HU210	MBC:0000459	Mitotic chromosome condensation	25	7	12341	1	0.0140979	1.85085	AKAP8 (0.2895066)
Mbco_mouse	3	RNA surveillance and degradation	Upregulated proteins	10	HU210	MBC:0000465	mRNA degradation, storing and translational repression by cytoplasmic processing bodies	25	7	12341	1	0.0140979	1.85085	DCP1A (0.6951454)
Mbco_mouse	3	Basement membrane dynamics	Upregulated proteins	10	HU210	MBC:0000190	Basement membrane assembly and organization	25	10	12341	1	0.0200813	1.69721	LAMC1 (0.2115041)
Mbco_mouse	3	RNA surveillance and degradation	Upregulated proteins	10	HU210	MBC:0000464	mRNA decapping and 5' degradation	25	10	12341	1	0.0200813	1.69721	DCP1A (0.6951454)
Mbco_mouse	3	TGF-beta superfamily signaling	Upregulated proteins	10	HU210	MBC:0000632	Transforming growth factor beta receptor signaling	25	10	12341	1	0.0200813	1.69721	TBRG4 (0.4329594)
Mbco_mouse	3	Post-translational protein modification and quality control during biosynthetic-secretory pathway	Upregulated proteins	10	HU210	MBC:0000550	Protein N-linked glycosylation in ER	25	11	12341	1	0.022068	1.65624	STT3B (0.2344653)
Mbco_mouse	3	Ribonucleoprotein biogenesis	Upregulated proteins	10	HU210	MBC:0000585	rRNA transcription	25	17	12341	1	0.0339072	1.46971	POLR1A (0.4694853)
Mbco_mouse	3	mRNA capping, editing, polyadenylation and nuclear export	Upregulated proteins	10	HU210	MBC:0000496	Nuclear mRNA export	25	18	12341	1	0.035867	1.44531	GLE1 (0.2895066)
Mbco_mouse	3	Drug and toxin export	Upregulated proteins	10	HU210	MBC:0000275	Drug and toxin export via multidrug resistance-associated proteins	25	20	12341	1	0.0397751	1.40039	ABCB1A (0.3719688)
Mbco_mouse	3	Protein transport across the nuclear membrane	Upregulated proteins	10	HU210	MBC:0000497	Nuclear pore complex organization	25	24	12341	1	0.0475457	1.32289	NUP85 (0.2895066)
Mbco_mouse	1	Molecular Biology of the Cell	Downregulated proteins	10	HU210	MBC:0000003	Cell cycle and cell division	17	340	12341	3	0.0105787	1.97557	CKAP5 (-0.2895066),ECT2 (-0.2895066),NSL1 (-0.4694853)
Mbco_mouse	2	Cell cycle and cell division	Downregulated proteins	10	HU210	MBC:0000051	Chromosome segregation by mitotic spindle	17	143	12341	2	0.0161807	1.791	CKAP5 (-0.2895066),NSL1 (-0.4694853)
Mbco_mouse	2	Cellular communication	Downregulated proteins	10	HU210	MBC:0000136	Signaling pathways regulating calcium homeostasis	17	18	12341	1	0.0245239	1.61041	GNAS (-0.2223924)
Mbco_mouse	2	Transmembrane protein import and translocation	Downregulated proteins	10	HU210	MBC:0000126	Protein transport across the nuclear membrane	17	34	12341	1	0.0458466	1.33869	NUP43 (-0.1844246)
Mbco_mouse	3	Carbohydrate metabolism and transport	Downregulated proteins	10	HU210	MBC:0000328	Galactose metabolism	17	4	12341	1	0.00549938	2.25969	GALK1 (-0.2895066)
Mbco_mouse	3	Cytokinesis	Downregulated proteins	10	HU210	MBC:0000253	Contractile ring constriction	17	5	12341	1	0.00686977	2.16306	ECT2 (-0.2895066)
Mbco_mouse	3	Cytokinesis	Downregulated proteins	10	HU210	MBC:0000288	Equatorial RhoA activation	17	6	12341	1	0.00823838	2.08416	ECT2 (-0.2895066)
Mbco_mouse	3	Microtubule dynamics	Downregulated proteins	10	HU210	MBC:0000448	Microtubule polymerization	17	7	12341	1	0.00960522	2.01749	CKAP5 (-0.2895066)
Mbco_mouse	3	Microtubule dynamics	Downregulated proteins	10	HU210	MBC:0000447	Microtubule plus-end tracking	17	10	12341	1	0.0136951	1.86343	CKAP5 (-0.2895066)
Mbco_mouse	3	Signaling pathways regulating calcium homeostasis	Downregulated proteins	10	HU210	MBC:0000508	Parathyroid hormone receptor signaling	17	10	12341	1	0.0136951	1.86343	GNAS (-0.2223924)
Mbco_mouse	3	Chromosome segregation by mitotic spindle	Downregulated proteins	10	HU210	MBC:0000461	Mitotic spindle assembly	17	14	12341	1	0.0191236	1.71843	CKAP5 (-0.2895066)
Mbco_mouse	3	Metabolism and transport of cholesterol, steroids and bile acids	Downregulated proteins	10	HU210	MBC:0000230	Cholesterol synthesis	17	19	12341	1	0.0258696	1.58721	HMGCS1 (-0.2937312)
Mbco_mouse	3	Intracellular common signaling cascades of multiple pathways	Downregulated proteins	10	HU210	MBC:0000347	G-protein coupled receptor signaling pathway	17	20	12341	1	0.0272135	1.56522	GNAS (-0.2223924)
Mbco_mouse	3	Protein transport across the nuclear membrane	Downregulated proteins	10	HU210	MBC:0000497	Nuclear pore complex organization	17	24	12341	1	0.0325719	1.48716	NUP43 (-0.1844246)
Mbco_mouse	1	Molecular Biology of the Cell	Upregulated proteins	18	HU210	MBC:0000027	Posttranslational protein modification	22	197	12341	4	0.000367727	3.43447	CRELD2 (0.2895066),DNAJB11 (0.353637),PDIA3 (0.2223924),PIGT (0.2895066)
Mbco_mouse	2	Posttranslational protein modification	Upregulated proteins	18	HU210	MBC:0000121	Post-translational protein modification and quality control during biosynthetic-secretory pathway	22	135	12341	4	8.59737e-05	4.06563	CRELD2 (0.2895066),DNAJB11 (0.353637),PDIA3 (0.2223924),PIGT (0.2895066)
Mbco_mouse	2	Gene expression	Upregulated proteins	18	HU210	MBC:0000109	mRNA capping, editing, polyadenylation and nuclear export	22	44	12341	2	0.00274269	2.56182	SYMPK (0.2115041),THOC6 (0.353637)
Mbco_mouse	2	Cellular communication	Upregulated proteins	18	HU210	MBC:0000136	Signaling pathways regulating calcium homeostasis	22	18	12341	1	0.031628	1.49993	PDIA3 (0.2223924)
Mbco_mouse	2	Cellular communication	Upregulated proteins	18	HU210	MBC:0000142	Steroid and sex hormone signaling	22	25	12341	1	0.043668	1.35984	PDIA3 (0.2223924)
Mbco_mouse	3	Post-translational protein modification and quality control during biosynthetic-secretory pathway	Upregulated proteins	18	HU210	MBC:0000281	Endoplasmic reticulum quality control system	22	43	12341	2	0.00262085	2.58156	CRELD2 (0.2895066),DNAJB11 (0.353637)
Mbco_mouse	3	Signaling pathways regulating calcium homeostasis	Upregulated proteins	18	HU210	MBC:0000664	Vitamin D receptor signaling	22	3	12341	1	0.00533893	2.27255	PDIA3 (0.2223924)
Mbco_mouse	3	Apoptosis	Upregulated proteins	18	HU210	MBC:0000185	Apoptosome assembly	22	5	12341	1	0.00888309	2.05144	CYCS (0.2479275)
Mbco_mouse	3	mRNA capping, editing, polyadenylation and nuclear export	Upregulated proteins	18	HU210	MBC:0000526	Pre-mRNA 3-end-cleavage and polyadenylation	22	8	12341	1	0.0141767	1.84842	SYMPK (0.2115041)
Mbco_mouse	3	Post-translational protein modification and quality control during biosynthetic-secretory pathway	Upregulated proteins	18	HU210	MBC:0000346	GPI-anchor synthesis and attachment to protein	22	12	12341	1	0.021193	1.67381	PIGT (0.2895066)
Mbco_mouse	3	Metabolism of purines and pyrimidines	Upregulated proteins	18	HU210	MBC:0000556	Purine synthesis and salvage	22	16	12341	1	0.0281615	1.55034	ADK (0.523562)
Mbco_mouse	3	mRNA capping, editing, polyadenylation and nuclear export	Upregulated proteins	18	HU210	MBC:0000496	Nuclear mRNA export	22	18	12341	1	0.031628	1.49993	THOC6 (0.353637)
Mbco_mouse	3	Post-translational protein modification and quality control during biosynthetic-secretory pathway	Upregulated proteins	18	HU210	MBC:0000226	Chaperone mediated protein folding in ER	22	20	12341	1	0.0350827	1.45491	PDIA3 (0.2223924)
Mbco_mouse	3	Protein transport across the nuclear membrane	Upregulated proteins	18	HU210	MBC:0000497	Nuclear pore complex organization	22	24	12341	1	0.0419568	1.3772	NUP37 (0.2954559)
Mbco_mouse	1	Molecular Biology of the Cell	Downregulated proteins	18	HU210	MBC:0000027	Posttranslational protein modification	12	197	12341	2	0.0150615	1.82213	COG1 (-0.337035),LMF1 (-0.2479275)
Mbco_mouse	1	Molecular Biology of the Cell	Downregulated proteins	18	HU210	MBC:0000013	Cytoskeleton dynamics	12	364	12341	2	0.0471045	1.32694	DES (-0.2115041),TUBA1A (-0.337035)
Mbco_mouse	2	Posttranslational protein modification	Downregulated proteins	18	HU210	MBC:0000121	Post-translational protein modification and quality control during biosynthetic-secretory pathway	12	135	12341	2	0.00729653	2.13688	COG1 (-0.337035),LMF1 (-0.2479275)
Mbco_mouse	2	Cytoskeleton dynamics	Downregulated proteins	18	HU210	MBC:0000058	Cytoplasmic intermediate filament and septin dynamics	12	48	12341	1	0.045708	1.34001	DES (-0.2115041)
Mbco_mouse	3	Cytoplasmic intermediate filament and septin dynamics	Downregulated proteins	18	HU210	MBC:0000661	Vimentin-like intermediate filament dynamics	12	5	12341	1	0.00485318	2.31397	DES (-0.2115041)
Mbco_mouse	3	Microtubule dynamics	Downregulated proteins	18	HU210	MBC:0000448	Microtubule polymerization	12	7	12341	1	0.0067884	2.16823	TUBA1A (-0.337035)
Mbco_mouse	3	Degradation by lysosomal enzymes	Downregulated proteins	18	HU210	MBC:0000429	Lysosomal glycoprotein degradation	12	8	12341	1	0.00775472	2.11043	TPP1 (-0.3719688)
Mbco_mouse	3	Post-translational protein modification and quality control during biosynthetic-secretory pathway	Downregulated proteins	18	HU210	MBC:0000551	Protein O-linked glycosylation in Golgi Apparatus	12	8	12341	1	0.00775472	2.11043	COG1 (-0.337035)
Mbco_mouse	3	Myofibril formation and organization	Downregulated proteins	18	HU210	MBC:0000251	Connection of muscle sarcomere to plasma membrane	12	10	12341	1	0.00968476	2.01391	DES (-0.2115041)
Mbco_mouse	3	Myofibril formation and organization	Downregulated proteins	18	HU210	MBC:0000469	Myofibril formation	12	10	12341	1	0.00968476	2.01391	DES (-0.2115041)
Mbco_mouse	3	Cytoplasmic intermediate filament and septin dynamics	Downregulated proteins	18	HU210	MBC:0000287	Epithelial intermediate filament dynamics	12	14	12341	1	0.0135345	1.86856	DES (-0.2115041)
Mbco_mouse	3	Myofibril formation and organization	Downregulated proteins	18	HU210	MBC:0000668	Z-disc organization	12	16	12341	1	0.0154543	1.81095	DES (-0.2115041)
Mbco_mouse	3	Metabolism and transport of cholesterol, steroids and bile acids	Downregulated proteins	18	HU210	MBC:0000230	Cholesterol synthesis	12	19	12341	1	0.0183275	1.7369	PMVK (-0.4274212)
Mbco_mouse	3	Transcription	Downregulated proteins	18	HU210	MBC:0000625	Transcription by rna polymerase II	12	23	12341	1	0.0221464	1.6547	CTDP1 (-0.2115041)
Mbco_mouse	3	Endocytic pathway	Downregulated proteins	18	HU210	MBC:0000276	Early endosome dynamics	12	34	12341	1	0.0325784	1.48707	RAB5B (-0.2954559)
